# PFOA exposure amplifies normal developmental gene expression programs in the African Killifish, *Nothobranchius furzeri*

**DOI:** 10.64898/2026.06.15.732418

**Authors:** Zainab Afzal, Charles Hatcher, Vandana Veershetty, Evan E Pittman, Deepak Kumar

## Abstract

Per- and polyfluoroalkyl substances (PFAS) are persistent environmental contaminants associated with developmental abnormalities and adverse health outcomes, yet it remains unclear whether PFAS exposure imposes novel transcriptional programs during development or perturbs endogenous developmental processes. Here, we continuously exposed African killifish (*Nothobranchius furzeri*) to an environmentally relevant concentration of perfluorooctanoic acid (PFOA) from egg laying through juvenile development to mimic prenatal-to-adolescent exposure and performed whole-transcriptome sequencing at two developmental stages. Despite four weeks of embryonic exposure, newly hatched juveniles, approximately equivalent to human infants, exhibited remarkably limited transcriptional responses, with only a few differentially expressed genes identified. In contrast, older juveniles, equivalent to human adolescents, exposed for eight weeks displayed a dramatic expansion of transcriptional perturbation, with approximately 30-fold more differentially expressed genes spanning pathways involved in cell-cycle regulation, endocrine signaling, immune function, oxidative stress, and lipid metabolism. Unexpectedly, more than half of the PFOA-induced genes were the same genes that normally increase during juvenile maturation, representing a highly significant enrichment of the endogenous developmental program. These findings indicate that the embryonic transcriptome is largely buffered against chronic PFOA exposure, whereas post-hatch stages exhibit heightened vulnerability. Rather than inducing a distinct toxicological state, PFOA predominantly acted by amplifying existing developmental gene regulatory programs. Our results identify the juvenile stage following hatching, equivalent to human neonatal and adolescent developmental stages, as a critical window of PFAS susceptibility and suggest that environmental contaminants may exert their effects by exaggerating normal developmental trajectories, with potential consequences for growth, maturation, and long-term health.
