## Supplementary material for "PFOA exposure amplifies normal developmental gene expression programs in the African Killifish, *Nothobranchius furzeri*": Supp Table

### Sheet: Common_Genes
gene_name	Description	log2FoldChange_WT	log2FoldChange_PFOA
LOC107372385	ubiquitin carboxyl-terminal hydrolase 17-like protein A	-3.38342	-4.23139
LOC107372390	uncharacterized LOC107372390	-6.98141	-6.59802
LOC107372444	uncharacterized LOC107372444	-3.68192	-3.05397
LOC107372482	The sequence of the model RefSeq transcript was modified relative to this genomic sequence to represent the inferred CDS: added 937 bases not found in genome assembly	-6.93465	-5.21544
LOC107372600	uncharacterized LOC107372600	-8.08189	-5.53365
LOC107372638	H-2 class II histocompatibility antigen, E-S beta chain-like	-5.22472	-5.78013
LOC107372708	E3 ubiquitin-protein ligase MIB2-like, transcript variant X1	-2.41632	-4.29181
LOC107372731	myosin heavy chain, fast skeletal muscle-like	-3.71301	-2.24493
LOC107372891	uncharacterized LOC107372891	-4.82417	-2.4973
LOC107372897	high choriolytic enzyme 1-like	4.72159	5.25359
LOC107372988	The sequence of the model RefSeq transcript was modified relative to this genomic sequence to represent the inferred CDS: added 1397 bases not found in genome assembly	-4.11798	-3.54508
LOC107373192	mamu class II histocompatibility antigen, DR alpha chain-like	-3.5885	-5.15917
LOC107373345	mucin-2-like	3.19431	3.31435
LOC107373505	cartilage intermediate layer protein 2-like	-7.47909	3.51642
LOC107373533	uncharacterized LOC107373533	-6.23349	-4.06827
LOC107373588	acidic mammalian chitinase-like	-3.05257	-4.08634
LOC107373895	heat shock 70 kDa protein 1	-2.24612	-3.92542
LOC107374000	cytochrome P450 4V2	-2.07077	-2.44283
LOC107374075	extracellular matrix protein 2-like	2.01988	2.86284
LOC107374100	L-rhamnose-binding lectin CSL2-like	6.04647	10.6312
LOC107374143	uncharacterized LOC107374143	-3.84377	-4.82511
LOC107374147	uncharacterized LOC107374147	-2.42717	-2.45733
LOC107374214	retinoic acid receptor responder protein 3-like, transcript variant X3	-8.32281	-5.32993
LOC107374269	beta-crystallin B3-like	-3.5641	-4.1917
LOC107374380	uncharacterized LOC107374380	-3.6837	-3.78443
LOC107375071	flocculation protein FLO11-like	4.85239	4.00585
LOC107375134	bile salt-activated lipase-like	-3.02418	-5.1792
LOC107375201	plasma protease C1 inhibitor-like	-2.06473	-2.81519
LOC107375241	transcription initiation factor TFIID subunit 4-like	3.07077	3.41415
LOC107375246	proline-rich proteoglycan 2-like, transcript variant X2	3.33756	3.37048
LOC107375851	uncharacterized LOC107375851	-3.23421	-3.3381
LOC107375971	deleted in malignant brain tumors 1 protein-like	-4.73781	-5.24726
LOC107376094	interleukin-22 receptor subunit alpha-2-like	-7.29499	-8.52706
LOC107376140	elongation of very long chain fatty acids protein 6-like	-2.55628	-2.43451
LOC107376572	parvalbumin, thymic CPV3-like	2.03913	2.19474
LOC107376593	zona pellucida sperm-binding protein 3-like, transcript variant X1	-7.18824	4.14236
LOC107376788	GTPase IMAP family member 4-like	-8.76745	-6.38123
LOC107376791	alpha-tectorin-like	-3.80835	-5.67627
LOC107376864	uncharacterized LOC107376864, transcript variant X1	-2.91808	-3.99796
LOC107376869	microfibril-associated glycoprotein 4-like	-4.26541	-6.1215
LOC107376973	complement C1q-like protein 4	4.05403	2.96558
LOC107377060	uncharacterized LOC107377060	-11.9393	6.32039
LOC107377153	solute carrier family 12 member 3-like	3.11848	2.36752
LOC107377178	ubiquitin carboxyl-terminal hydrolase 21-like	-7.39768	-4.52959
LOC107377179	uncharacterized LOC107377179	-4.26034	-2.51306
LOC107377288	ubiquitin carboxyl-terminal hydrolase 12-like, transcript variant X1	-2.1799	-3.05824
LOC107377294	E3 ubiquitin-protein ligase ARIH2-like	-3.42017	-5.31811
LOC107377297	uncharacterized LOC107377297	-6.60596	-6.1678
LOC107377347	uncharacterized LOC107377347	-8.2696	-3.07075
LOC107377394	E3 ubiquitin-protein ligase TRIM39-like, transcript variant X1	-2.81693	-2.09579
LOC107377608	protein RD3-like	-2.18249	-2.75758
LOC107377665	uncharacterized LOC107377665	-7.2291	3.49009
LOC107378073	thyroxine 5-deiodinase-like	-2.22019	-3.07731
LOC107378082	low choriolytic enzyme-like	3.5706	3.72325
LOC107378375	hemoglobin subunit beta-like	3.05154	3.80994
LOC107378480	apoptosis regulator BAX-like	-2.6056	-2.98701
LOC107378593	hemoglobin subunit beta-like	2.51322	2.41441
LOC107378622	trypsin-3-like	-3.73558	-5.25302
LOC107378808	sulfotransferase family cytosolic 2B member 1-like	2.78802	2.67269
LOC107378961	proline-rich transmembrane protein 1-like	-3.31448	-3.39253
LOC107379114	asialoglycoprotein receptor 1-like, transcript variant X1	-5.71723	-8.47247
LOC107379235	uncharacterized LOC107379235	-3.20141	-3.01328
LOC107379288	complement factor B-like, transcript variant X1	-4.01553	-3.78404
LOC107379289	complement factor B-like	-3.50091	-3.38136
LOC107379389	uncharacterized LOC107379389, transcript variant X2	-4.89268	-6.4163
LOC107379393	trypsinogen-like protein 3	-3.6873	-5.60196
LOC107379492	tubulin beta chain	2.53966	3.60567
LOC107379518	carcinoembryonic antigen-related cell adhesion molecule 5-like	-3.98027	-11.0148
LOC107379521	carcinoembryonic antigen-related cell adhesion molecule 2-like, transcript variant X1	-3.92927	-2.64289
LOC107379522	uncharacterized LOC107379522	-4.95134	-6.81776
LOC107379678	trypsin-2-like	-4.51526	-8.91482
LOC107379680	trypsin-2-like	-2.38097	-3.68781
LOC107379843	ras-related protein ORAB-1-like	-2.73782	-2.55314
LOC107380190	mid1-interacting protein 1-B-like	-6.39676	-6.31081
LOC107380295	protein phosphatase 1A-like	-2.19356	-2.42976
LOC107380335	uncharacterized LOC107380335	4.60293	3.07517
LOC107380413	snRNA-activating protein complex subunit 1-like	-5.89278	6.87099
LOC107380590	extracellular calcium-sensing receptor-like	-4.23416	-4.98675
LOC107380802	zona pellucida sperm-binding protein 3-like	-15.522	5.4392
LOC107381047	oxygen-regulated protein 1-like	-2.00501	-2.51818
LOC107381329	ammonium transporter Rh type C 2-like	-2.87488	-3.53402
LOC107381473	uncharacterized LOC107381473, transcript variant X1	-3.05962	-3.83661
LOC107382079	uncharacterized LOC107382079	-6.75743	8.62029
LOC107382088	tubulin alpha-1B chain-like, transcript variant X1	2.61372	3.64037
LOC107382209	retinal cone rhodopsin-sensitive cGMP 3',5'-cyclic phosphodiesterase subunit gamma-like	-2.73284	-2.38001
LOC107382430	uncharacterized LOC107382430	4.89304	4.23302
LOC107382557	uncharacterized LOC107382557, transcript variant X1	-2.55012	-2.26
LOC107382783	sushi domain-containing protein 3-like, transcript variant X3	-2.28734	-2.08239
LOC107382814	chymotrypsin-like elastase family member 2A	-3.34056	-5.89425
LOC107382889	caskin-2-like	-3.17848	-2.36667
LOC107382985	fibrinogen-like protein 1	3.57467	2.1679
LOC107383034	phthioceranic/hydroxyphthioceranic acid synthase-like	-3.57633	-3.11544
LOC107383562	pancreatic alpha-amylase-like	-3.11378	-4.69001
LOC107383634	anion exchange protein 2-like	2.38154	2.32736
LOC107383866	late histone H2B.L4-like	-4.47199	4.81082
LOC107383960	transcription cofactor HES-6-like	3.68484	3.62571
LOC107383966	zona pellucida sperm-binding protein 4-like	-8.42709	8.2772
LOC107384021	uncharacterized LOC107384021	-3.57021	-2.56167
LOC107384023	uncharacterized protein PB18E9.04c-like, transcript variant X1	-3.05539	-2.80862
LOC107384052	uncharacterized LOC107384052	-3.80346	-4.48592
LOC107384240	zona pellucida sperm-binding protein 3-like, transcript variant X1	-7.7871	6.73865
LOC107384456	C-C motif chemokine 4-like	-2.98551	-4.03868
LOC107384467	zona pellucida sperm-binding protein 3-like	-8.36553	8.71042
LOC107384652	desmin-like, transcript variant X1	-12.1381	-7.15508
LOC107384654	uncharacterized LOC107384654, transcript variant X1	-13.3232	-6.88942
LOC107385386	elastase-1-like	-3.15536	-4.92179
LOC107385387	elastase-1-like	-2.49835	-4.42745
LOC107385407	1,25-dihydroxyvitamin D(3) 24-hydroxylase, mitochondrial, transcript variant X2	2.40001	-2.8997
LOC107385490	uncharacterized LOC107385490	-5.97522	-3.14365
LOC107386131	poly [ADP-ribose] polymerase 14-like	-2.56819	-2.36446
LOC107386323	delta-like protein B	2.24507	2.70595
LOC107387043	4-hydroxyphenylpyruvate dioxygenase	-2.47649	-2.31512
LOC107387147	uncharacterized LOC107387147	-7.40485	-6.64424
LOC107387766	GTP cyclohydrolase 1-like	2.16	3.44956
LOC107387954	abscisic acid and environmental stress-inducible protein-like	2.92747	3.80783
LOC107387976	integrin alpha-M-like	-5.72388	-2.96833
LOC107387983	carbonic anhydrase 4-like	-3.62568	-3.34865
LOC107388013	testicular acid phosphatase homolog	3.01876	3.55078
LOC107388354	ethanolamine kinase 1-like, transcript variant X3	-3.0709	-3.3511
LOC107388478	troponin I, slow skeletal muscle-like, transcript variant X3	4.11403	6.63385
LOC107388484	troponin T, cardiac muscle isoforms-like	2.26237	3.38561
LOC107388508	protogenin B-like	2.57013	3.10157
LOC107388511	mucin-2-like	-4.82742	-5.97651
LOC107389423	olfactory receptor 142-like	7.12403	6.24326
LOC107389673	E3 ubiquitin-protein ligase TRIM21-like	-3.94204	-3.28001
LOC107389887	ribosyldihydronicotinamide dehydrogenase [quinone]-like	-8.24407	5.78792
LOC107389916	calsequestrin-2-like	2.45757	3.06011
LOC107390258	trace amine-associated receptor 13c-like	4.64424	3.49974
LOC107390482	acidic mammalian chitinase-like, transcript variant X1	-3.15958	-3.72257
LOC107390484	acidic mammalian chitinase-like	-2.71711	-4.82575
LOC107390628	transcription factor HES-5-like	2.17758	3.18936
LOC107390706	chymotrypsin-C-like	-3.45175	-5.5505
LOC107390707	chymotrypsin-like elastase family member 2A	-2.79587	-4.96666
LOC107390882	ankyrin repeat domain-containing protein 33B-like	-2.42063	-2.28595
LOC107390926	sialic acid synthase-like	-2.49244	-3.43785
LOC107390970	ubiquitin carboxyl-terminal hydrolase 21-like	-2.81934	-2.15302
LOC107391498	galactose-specific lectin nattectin-like	-4.95694	-8.51103
LOC107392002	dihydropyrimidinase-related protein 5-like, transcript variant X1	2.02492	2.21999
LOC107392097	excitatory amino acid transporter 5-like	-2.37093	-2.89941
LOC107392154	alpha-(1,3)-fucosyltransferase 9-like	-4.03916	-5.16933
LOC107392185	B2 bradykinin receptor-like, transcript variant X1	-2.56033	-2.54878
LOC107392204	uncharacterized LOC107392204	-4.31643	-6.43492
LOC107393209	cyclin-dependent kinases regulatory subunit 1-like	2.0135	2.99364
LOC107393284	interleukin-12 receptor subunit beta-2-like	-3.46478	-2.71507
LOC107393314	G-protein coupled receptor 26-like	-2.24178	-2.50698
LOC107393374	elastase-1-like	-3.21643	-4.78375
LOC107393378	cathepsin L1-like	3.84851	4.02309
LOC107393412	uncharacterized LOC107393412	-7.56206	-2.52148
LOC107393695	ES1 protein, mitochondrial-like	5.61245	4.66605
LOC107394062	macrophage-expressed gene 1 protein-like	-2.65568	-3.79539
LOC107394065	macrophage-expressed gene 1 protein-like	-2.43639	-2.81335
LOC107394454	saxitoxin and tetrodotoxin-binding protein 1-like, transcript variant X1	-5.70792	-6.10423
LOC107394856	H-2 class I histocompatibility antigen, Q9 alpha chain-like	-3.60122	-4.2935
LOC107394858	proteasome subunit beta type-7-like	-5.54909	-5.34683
LOC107394861	proteasome subunit beta type-9	-3.87886	-3.9284
LOC107394957	uncharacterized LOC107394957	4.34305	3.11924
LOC107394963	proteasome subunit beta type-7-like	-8.7405	-4.83377
LOC107395127	transmembrane protein 82-like	2.93734	2.25835
LOC107395309	endonuclease domain-containing 1 protein-like	-7.28928	-9.38774
LOC107395381	bromodomain-containing protein DDB_G0280777-like	-8.87837	-3.20605
LOC107395382	cell wall protein DAN4-like	-4.44573	-2.68992
LOC107395383	mucin-5AC-like	-5.37644	-2.48824
LOC107395384	mucin-2-like	-2.96447	-2.50974
LOC107395654	sialic acid-binding Ig-like lectin 13, transcript variant X1	-4.95545	-3.88438
LOC107395671	perforin-1-like	-3.5373	-5.28482
LOC107395803	thymosin beta-like	2.0203	2.36738
LOC107395852	uncharacterized LOC107395852	-6.80387	3.17974
LOC107396071	high choriolytic enzyme 1-like	-2.31296	-4.75318
LOC107396421	protein phosphatase 1 regulatory subunit 3B-like	-5.4667	-6.48071
LOC107396450	phospholipase A2-like	-2.71216	-5.45928
LOC107396832	saxitoxin and tetrodotoxin-binding protein 1-like	-3.62069	-3.54547
LOC107397014	complement factor B-like, transcript variant X1	-4.73267	-4.30632
LOC107397312	mucin-19-like	-7.71515	-2.52089
abra	actin binding Rho activating protein	2.61605	4.09548
acvr1c	activin A receptor type 1C	-2.18204	-2.45429
ampd1	adenosine monophosphate deaminase 1	-3.31774	-2.85233
ass1	argininosuccinate synthase 1	-3.02831	-3.93802
atoh7	atonal bHLH transcription factor 7	2.48009	2.8822
casp3	caspase 3	-4.05313	-3.82396
cd74	CD74 molecule	-4.28923	-4.87489
cdc20	cell division cycle 20	-2.39349	2.18507
col8a1	collagen type VIII alpha 1	2.5981	3.53798
crybb2	crystallin beta B2	-4.28854	-3.98612
crybb3	crystallin beta B3	-5.04032	-3.77259
epdr1	ependymin related 1	3.0536	3.10887
figla	folliculogenesis specific bHLH transcription factor, transcript variant X2	-4.09881	3.30026
fosb	FBJ murine osteosarcoma viral oncogene homolog B, transcript variant X1	-2.07271	-3.27415
helt	helt bHLH transcription factor	2.72736	4.73684
hk3	hexokinase 3, transcript variant X1	-6.53829	-2.33385
iqch	IQ motif containing H	-3.50328	-3.04465
map1lc3c	microtubule associated protein 1 light chain 3 gamma	-6.04958	-2.42158
neurog1	neurogenin 1	2.00222	2.39486
nr0b2	nuclear receptor subfamily 0 group B member 2	-3.12567	-3.21587
oit3	oncoprotein induced transcript 3	3.01621	2.25154
parm1	prostate androgen-regulated mucin-like protein 1, transcript variant X2	2.84449	2.31089
per1	period circadian clock 1	-2.41441	-3.32264
pla2g12b	phospholipase A2 group XIIB, transcript variant X1	2.53102	2.47133
plb1	phospholipase B1	-2.52499	-3.56333
psmb8	proteasome subunit beta 8, transcript variant X2	-4.71255	-5.67047
tmprss9	transmembrane protease, serine 9	3.38223	3.30109
